# IPSE, a Parasite-Derived, Host Immunomodulatory Infiltrin Protein, Alleviates Resiniferatoxin-Induced Bladder Pain

**DOI:** 10.1101/2020.06.11.146829

**Authors:** Kenji Ishida, Evaristus C. Mbanefo, Loc Le, Olivia Lamanna, Luke F. Pennington, Julia C. Finkel, Theodore S. Jardetzky, Franco H. Falcone, Michael H. Hsieh

## Abstract

The transient receptor potential cation channel subfamily V member 1 (TRPV1) receptor is an important mediator of nociception and its expression is enriched in nociceptive neurons. TRPV1 signaling has been implicated in bladder pain and is a potential analgesic target. Resiniferatoxin is the most potent known agonist of TRPV1. Acute exposure of the rat bladder to resiniferatoxin has been demonstrated to result in pain-related freezing and licking behaviors that are alleviated by virally encoded IL-4. The interleukin-4-inducing principle of *Schistosoma mansoni* eggs (IPSE) is a powerful inducer of IL-4 secretion, and is also known to alter host cell transcription through a nuclear localization sequence-dependent mechanism. We previously reported that IPSE ameliorates ifosfamide-induced bladder pain in an IL-4- and nuclear localization sequence-dependent manner. We hypothesized that pre-administration of IPSE to resiniferatoxin-challenged mice would dampen pain-related behaviors. IPSE indeed lessened resiniferatoxin-triggered freezing behaviors in mice. This was a nuclear localization sequence-dependent phenomenon, since administration of a nuclear localization sequence mutant version of IPSE abrogated IPSE’s analgesic effect. In contrast, IPSE’s analgesic effect did not seem IL-4-dependent, since use of anti-IL-4 antibody in mice given both IPSE and resiniferatoxin did not dramatically affect freezing behaviors. RNA-Seq analysis of resiniferatoxin- and IPSE-exposed bladders revealed differential expression of TNF/NF-κb-related signaling pathway genes. *In vitro* testing of IPSE uptake by urothelial cells and TRPV1-expressing neuronal cells showed uptake by both cell types. Thus, IPSE’s nuclear localization sequence-dependent therapeutic effects on TRPV1-mediated bladder pain may act on TRPV1-expressing neurons and/or may rely upon urothelial mechanisms.
