## Supplemental tables for "IPSE, a Parasite-Derived, Host Immunomodulatory Infiltrin Protein, Alleviates Resiniferatoxin-Induced Bladder Pain": 043020_Suppl_Tabl_4.txt

Symbol	Name	RTXvsVeh_L2FC	RTXvsVeh_padj	H06vsRTX_L2FC	H06vsRTX_padj	H06vsVeh_L2FC	H06vsVeh_padj
CREM	cAMP responsive element modulator	0.894815505338682	3.4464360090287e-09	-0.587231494224654	0.0123671435969724	0.307584011114028	0.128133341649337
C6orf141	chromosome 6 open reading frame 141	0.585767976066332	1.07683768299343e-07	-0.416548693356023	0.0150478767634751	0.169219282710309	0.277701724885781
NOCT	nocturnin	0.853570499567187	2.60501634969985e-07	-0.607292115398134	0.0220296366540157	0.246278384169053	0.29219655952078
NPTX1	neuronal pentraxin 1	0.903471840852991	3.74843834442877e-07	-0.57799670121508	0.0453719885452597	0.325475139637911	0.175083137711885
PDGFRA	platelet derived growth factor receptor alpha	0.539050600792622	4.78710177769927e-07	-0.362746870379211	0.0368715906345192	0.176303730413412	0.232086989717802
BACH1	BTB domain and CNC homolog 1	0.65192825184245	9.9759922404008e-07	-0.415871408234389	0.0516276850188269	0.236056843608061	0.1932415689009
ABHD2	abhydrolase domain containing 2	0.669427932146399	1.42897855197516e-06	-0.395569141290295	0.0859080887603108	0.273858790856104	0.137157775389542
TOP1	DNA topoisomerase I	0.467669484247673	1.76281906577988e-06	-0.345501886564435	0.0324349386763271	0.122167597683238	0.385956025652848
KLF10	Kruppel like factor 10	0.611319710884542	2.98280340128124e-06	-0.412797892096479	0.0503374614440679	0.198521818788063	0.277701724885781
KRT13	keratin 13	0.56454856788228	6.07913964948082e-06	-0.380788661251969	0.0533130183385241	0.183759906630311	0.296500314578213
CXCL14	C-X-C motif chemokine ligand 14	0.550913355391163	1.19104459173586e-05	-0.377278896993613	0.0581954219711681	0.17363445839755	0.329792866072695
FOXF1	forkhead box F1	0.517001422183211	1.68079329694091e-05	-0.335107512235798	0.0928569244628101	0.181893909947413	0.274796870099053
PROCR	protein C receptor	0.700345239374839	1.701451378814e-05	-0.462740004964852	0.0824065819082878	0.237605234409987	0.296882088138639
TNFAIP6	TNF alpha induced protein 6	0.842625738382194	1.86428001870014e-05	-0.587794109391991	0.0581954219711681	0.254831628990203	0.365652302304135
Zfp52	Zinc finger protein 52	0.504277775683615	2.40374374944152e-05	-0.369054172838959	0.0516276850188269	0.135223602844656	0.440940344891371
JAK2	Janus kinase 2	0.472124838309636	4.11959954872523e-05	-0.324458573379354	0.0860615212591654	0.147666264930282	0.366642584068029
BDP1	B double prime 1, subunit of RNA polymerase III transcription initiation factor IIIB	0.381113853014416	0.000145963702496739	-0.337724382795129	0.0368715906345192	0.0433894702192874	0.804376316814147
BHLHE40	basic helix-loop-helix family member e40	0.602056263194283	0.000662734507656022	-0.528798688901145	0.0549848623686661	0.0732575742931374	0.810575992492386
MMP25	matrix metallopeptidase 25	0.589599657089331	0.00480926266057412	-0.580800576338234	0.0804607715625079	0.00879908075109645	0.983646723065616
CD83	CD83 molecule	0.53907531550316	0.00937900150757195	-0.586610699995527	0.0662441429704684	-0.0475353844923667	0.898163142583347
P2RY10	P2Y receptor family member 10	0.439771388887738	0.0216650230873676	-0.647519538554833	0.0324349386763271	-0.207748149667095	0.442360932507183
