## Supplemental tables for "IPSE, a Parasite-Derived, Host Immunomodulatory Infiltrin Protein, Alleviates Resiniferatoxin-Induced Bladder Pain": 043020_Suppl_Tabl_5_.txt

Symbol	Name	RTXvsVeh_L2FC	RTXvsVeh_padj	H06vsRTX_L2FC	H06vsRTX_padj	H06vsVeh_L2FC	H06vsVeh_padj
FAM189B	family with sequence similarity 189 member B	-0.655642185173407	2.15687637975147e-07	0.437289989149659	0.0368715906345192	-0.218352196023748	0.193817419474892
CCDC3	coiled-coil domain containing 3	-0.522107400500321	9.72411441165477e-07	0.337906398974289	0.0503374614440679	-0.184201001526031	0.200800894438551
CHST12	carbohydrate sulfotransferase 12	-0.67427592947886	6.29079818864788e-06	0.458627496632629	0.0533130183385241	-0.215648432846231	0.302137790577508
TST	thiosulfate sulfurtransferase	-0.520668560194127	1.701451378814e-05	0.339159993009982	0.0943187024324002	-0.181508567184145	0.271266117759847
RTL6	retrotransposon Gag like 6	-0.525814483180481	3.29624575949885e-05	0.369373371430269	0.0721721859270738	-0.156441111750211	0.378616278534847
CDON	cell adhesion associated, oncogene regulated	-0.650162141481186	5.04323901825429e-05	0.447170754472109	0.0930949311102254	-0.202991387009078	0.372054587220159
OAS1	2'-5'-oligoadenylate synthetase 1	-0.680709533243815	0.000130707515689265	0.569485940158507	0.0455996870123233	-0.111223593085309	0.692201179712433
ETV5	ETS variant transcription factor 5	-0.472489390025715	0.000137737665291482	0.405200127619578	0.0448480890879761	-0.0672892624061366	0.737103113869003
GPX7	glutathione peroxidase 7	-0.547413542963508	0.00019241763763706	0.493412755566543	0.0368715906345192	-0.0540007873969652	0.826927677914826
ZER1	zyg-11 related cell cycle regulator	-0.380174471416584	0.000217440678257001	0.332431579088186	0.0453719885452597	-0.0477428923283983	0.783869275869328
UST	uronyl 2-sulfotransferase	-0.472245811832982	0.000301242872933391	0.373226525797492	0.0790527885148865	-0.0990192860354903	0.621956465297413
CHAF1A	chromatin assembly factor 1 subunit A	-0.538052126444108	0.000591662454002643	0.471338817441039	0.0549848623686661	-0.0667133090030686	0.79923459157968
AK1	adenylate kinase 1	-0.539684122603082	0.0010757222613513	0.499257652086226	0.053172607231143	-0.0404264705168553	0.891960673017893
TTC26	tetratricopeptide repeat domain 26	-0.420003077645104	0.00146195658613762	0.512433899429388	0.0087804025932521	0.0924308217842835	0.640781324718244
NYNRIN	NYN domain and retroviral integrase containing	-0.429226042699434	0.00198646382258197	0.406865861390078	0.0583424504649321	-0.0223601813093561	0.933694347663274
TPBGL	trophoblast glycoprotein like	-0.612341974118855	0.00206404501761126	0.624571454565432	0.0455996870123233	0.0122294804465773	0.976536465845151
ZNF385A	zinc finger protein 385A	-0.346902800531168	0.00400529816045988	0.350152430434756	0.0589852792092697	0.00324962990358866	0.988872617588315
HOXC4	homeobox C4	-0.568182814208146	0.00771339191512413	0.57356939182675	0.0948802950810019	0.0053865776186035	0.98963466458347
ATCAY	ATCAY kinesin light chain interacting caytaxin	-0.439197156200279	0.0402672239429856	0.581092597132926	0.0744804946186099	0.141895440932647	0.653513936313063
HIF3A	hypoxia inducible factor 3 subunit alpha	-0.41093340290958	0.0483612484347048	0.548344776491579	0.0872047441404277	0.137411373581999	0.656325266868315
SEMA6C	semaphorin 6C	-0.424427974857366	0.0493224644773977	0.602383935875522	0.0581954219711681	0.177955961018155	0.565020744164106
RSPO1	R-spondin 1	-0.357303790176449	0.0633169459203596	0.534275790498756	0.0581954219711681	0.176972000322307	0.50651429816548
FGF9	fibroblast growth factor 9	-0.327926930634173	0.0928526481527178	0.607803532430231	0.0368715906345192	0.279876601796058	0.247337563125712
