## Supplemental tables for "IPSE, a Parasite-Derived, Host Immunomodulatory Infiltrin Protein, Alleviates Resiniferatoxin-Induced Bladder Pain": 043020_Suppl_Tabl_8.txt

GSEA report for H06vsRTX (enriched gene sets in RTX group)
Description of column headings can be found at https://www.gsea-msigdb.org/gsea/doc/GSEAUserGuideTEXT.htm#_Detailed_Enrichment_Results
NAME	SIZE	ES	NES	NOM p-val	FDR q-val	FWER p-val	RANK AT MAX	LEADING EDGE
HALLMARK_TNFA_SIGNALING_VIA_NFKB	191	-0.69786346	-3.2878478	0.0	0.0	0.0	2117	tags=60%, list=15%, signal=69%
HALLMARK_INFLAMMATORY_RESPONSE	184	-0.61560327	-2.903926	0.0	0.0	0.0	2134	tags=48%, list=15%, signal=55%
HALLMARK_ALLOGRAFT_REJECTION	176	-0.55978155	-2.5933156	0.0	0.0	0.0	1862	tags=42%, list=13%, signal=48%
HALLMARK_IL6_JAK_STAT3_SIGNALING	79	-0.6168632	-2.5615957	0.0	0.0	0.0	3123	tags=62%, list=22%, signal=79%
HALLMARK_INTERFERON_GAMMA_RESPONSE	188	-0.5403845	-2.5144322	0.0	0.0	0.0	2381	tags=41%, list=17%, signal=48%
HALLMARK_IL2_STAT5_SIGNALING	192	-0.5184126	-2.4339757	0.0	0.0	0.0	2063	tags=39%, list=14%, signal=45%
HALLMARK_TGF_BETA_SIGNALING	54	-0.6256069	-2.341993	0.0	0.0	0.0	2367	tags=48%, list=16%, signal=57%
HALLMARK_MYC_TARGETS_V1	198	-0.44349432	-2.119095	0.0	0.0	0.0	4868	tags=59%, list=34%, signal=88%
HALLMARK_KRAS_SIGNALING_UP	190	-0.4365847	-2.0413692	0.0	0.0	0.0	2144	tags=34%, list=15%, signal=40%
HALLMARK_APOPTOSIS	156	-0.43488625	-2.0017958	0.0	3.7E-4	0.002	2063	tags=32%, list=14%, signal=37%
HALLMARK_MYC_TARGETS_V2	58	-0.49477682	-1.886349	0.0	8.975108E-4	0.005	3273	tags=52%, list=23%, signal=67%
HALLMARK_COMPLEMENT	175	-0.39394668	-1.8095688	0.0	0.0015169975	0.009	2218	tags=30%, list=15%, signal=35%
HALLMARK_ANDROGEN_RESPONSE	96	-0.4121106	-1.7453858	0.0	0.0031613782	0.021	2947	tags=43%, list=20%, signal=53%
HALLMARK_COAGULATION	112	-0.3695231	-1.6098566	0.0057803467	0.008240155	0.056	2949	tags=37%, list=20%, signal=46%
HALLMARK_HYPOXIA	190	-0.3356547	-1.5744942	0.0	0.010311009	0.072	2257	tags=28%, list=16%, signal=33%
HALLMARK_INTERFERON_ALPHA_RESPONSE	92	-0.3729903	-1.5528126	0.005509642	0.0115698	0.087	4102	tags=49%, list=29%, signal=68%
HALLMARK_UV_RESPONSE_UP	147	-0.33822086	-1.5323538	0.0	0.01297445	0.103	2723	tags=29%, list=19%, signal=36%
HALLMARK_EPITHELIAL_MESENCHYMAL_TRANSITION	192	-0.3191453	-1.4969046	0.0	0.01749793	0.146	1217	tags=21%, list=8%, signal=23%
HALLMARK_ESTROGEN_RESPONSE_EARLY	189	-0.30589744	-1.4133943	0.0	0.034408335	0.29	2981	tags=33%, list=21%, signal=41%
HALLMARK_P53_PATHWAY	198	-0.29236332	-1.3825092	0.006993007	0.043019522	0.364	2441	tags=26%, list=17%, signal=31%
HALLMARK_PROTEIN_SECRETION	95	-0.31857765	-1.3558224	0.04011461	0.050376587	0.427	5436	tags=54%, list=38%, signal=86%
HALLMARK_ESTROGEN_RESPONSE_LATE	178	-0.28142223	-1.309904	0.030100334	0.07294544	0.569	3132	tags=30%, list=22%, signal=38%
HALLMARK_APICAL_JUNCTION	186	-0.27901238	-1.3071452	0.031948883	0.07087213	0.573	2675	tags=30%, list=19%, signal=36%
HALLMARK_CHOLESTEROL_HOMEOSTASIS	72	-0.32551253	-1.2986448	0.087628864	0.0732053	0.595	2093	tags=26%, list=15%, signal=31%
HALLMARK_ANGIOGENESIS	35	-0.36719623	-1.2645566	0.118644066	0.092939764	0.697	2934	tags=43%, list=20%, signal=54%
HALLMARK_UNFOLDED_PROTEIN_RESPONSE	111	-0.28157902	-1.2357347	0.0855615	0.112539776	0.783	4863	tags=45%, list=34%, signal=68%
HALLMARK_REACTIVE_OXYGEN_SPECIES_PATHWAY	49	-0.32760414	-1.2346479	0.13300492	0.10930338	0.784	3424	tags=29%, list=24%, signal=37%
HALLMARK_WNT_BETA_CATENIN_SIGNALING	39	-0.3297755	-1.1749306	0.205	0.17082587	0.912	2753	tags=38%, list=19%, signal=47%
HALLMARK_UV_RESPONSE_DN	144	-0.25931558	-1.1701669	0.13084112	0.17066409	0.919	3424	tags=35%, list=24%, signal=46%
HALLMARK_MTORC1_SIGNALING	200	-0.23804642	-1.118821	0.16828479	0.23749462	0.975	2173	tags=21%, list=15%, signal=24%
HALLMARK_APICAL_SURFACE	40	-0.28497612	-1.00724	0.4351145	0.47055098	0.999	2055	tags=30%, list=14%, signal=35%
HALLMARK_PI3K_AKT_MTOR_SIGNALING	100	-0.2237984	-0.97125185	0.5391566	0.5574961	0.999	3287	tags=28%, list=23%, signal=36%
HALLMARK_MITOTIC_SPINDLE	199	-0.20378193	-0.96605194	0.5473373	0.5554768	1.0	3152	tags=29%, list=22%, signal=36%
HALLMARK_HEME_METABOLISM	175	-0.18543541	-0.8771674	0.81877023	0.77647215	1.0	1884	tags=17%, list=13%, signal=19%
