## Supplemental tables for "IPSE, a Parasite-Derived, Host Immunomodulatory Infiltrin Protein, Alleviates Resiniferatoxin-Induced Bladder Pain": 043020_Suppl_Tabl_9.txt

PROBE	DESCRIPTION (from dataset)	RANK IN GENE LIST	RANK METRIC SCORE	RUNNING ES	CORE ENRICHMENT
CCN1	cellular communication network factor 1 [Source:HGNC Symbol;Acc:HGNC:2654]	354	0.6866320371627808	-0.016578773	No
FOSB	FosB proto-oncogene, AP-1 transcription factor subunit [Source:HGNC Symbol;Acc:HGNC:3797]	786	0.5303625464439392	-0.040484536	No
G0S2	G0/G1 switch 2 [Source:HGNC Symbol;Acc:HGNC:30229]	1038	0.4689989387989044	-0.052456867	No
HES1	hes family bHLH transcription factor 1 [Source:HGNC Symbol;Acc:HGNC:5192]	1407	0.40445777773857117	-0.07345731	No
ID2	inhibitor of DNA binding 2 [Source:HGNC Symbol;Acc:HGNC:5361]	1974	0.3296092748641968	-0.109317586	No
PLAU	plasminogen activator, urokinase [Source:HGNC Symbol;Acc:HGNC:9052]	2005	0.3261093497276306	-0.1074607	No
FOS	Fos proto-oncogene, AP-1 transcription factor subunit [Source:HGNC Symbol;Acc:HGNC:3796]	2566	0.27090951800346375	-0.14361295	No
INHBA	inhibin subunit beta A [Source:HGNC Symbol;Acc:HGNC:6066]	2924	0.24269410967826843	-0.1658079	No
BTG2	BTG anti-proliferation factor 2 [Source:HGNC Symbol;Acc:HGNC:1131]	3018	0.2357058823108673	-0.16948985	No
SNN	stannin [Source:HGNC Symbol;Acc:HGNC:11149]	3055	0.23229537904262543	-0.16919781	No
RIPK2	receptor interacting serine/threonine kinase 2 [Source:HGNC Symbol;Acc:HGNC:10020]	3077	0.23073752224445343	-0.16786803	No
CCND1	cyclin D1 [Source:HGNC Symbol;Acc:HGNC:1582]	3214	0.2199198305606842	-0.1747714	No
PER1	period circadian regulator 1 [Source:HGNC Symbol;Acc:HGNC:8845]	3704	0.1866089254617691	-0.20694822	No
PANX1	pannexin 1 [Source:HGNC Symbol;Acc:HGNC:8599]	4036	0.16437263786792755	-0.22826509	No
PNRC1	proline rich nuclear receptor coactivator 1 [Source:HGNC Symbol;Acc:HGNC:17278]	4883	0.11504462361335754	-0.2864629	No
SERPINB2	serpin family B member 2 [Source:HGNC Symbol;Acc:HGNC:8584]	4973	0.1097135916352272	-0.29139698	No
DDX58	DExD/H-box helicase 58 [Source:HGNC Symbol;Acc:HGNC:19102]	5103	0.10291621088981628	-0.2992317	No
DENND5A	DENN domain containing 5A [Source:HGNC Symbol;Acc:HGNC:19344]	5412	0.08822128176689148	-0.31985542	No
SLC2A3	solute carrier family 2 member 3 [Source:HGNC Symbol;Acc:HGNC:11007]	5883	0.06609189510345459	-0.35216102	No
TNF	tumor necrosis factor [Source:HGNC Symbol;Acc:HGNC:11892]	6399	0.041966505348682404	-0.38793045	No
TAP1	transporter 1, ATP binding cassette subfamily B member [Source:HGNC Symbol;Acc:HGNC:43]	6531	0.036094848066568375	-0.3967196	No
NR4A1	nuclear receptor subfamily 4 group A member 1 [Source:HGNC Symbol;Acc:HGNC:7980]	6655	0.03054678440093994	-0.40501273	No
ABCA1	ATP binding cassette subfamily A member 1 [Source:HGNC Symbol;Acc:HGNC:29]	6757	0.026061732321977615	-0.41181064	No
DUSP4	dual specificity phosphatase 4 [Source:HGNC Symbol;Acc:HGNC:3070]	6910	0.01837521232664585	-0.4222949	No
IL15RA	interleukin 15 receptor subunit alpha [Source:HGNC Symbol;Acc:HGNC:5978]	7365	-0.0019768269266933203	-0.45425394	No
EGR2	early growth response 2 [Source:HGNC Symbol;Acc:HGNC:3239]	7375	-0.002276613609865308	-0.45486024	No
ACKR3	atypical chemokine receptor 3 [Source:HGNC Symbol;Acc:HGNC:23692]	7728	-0.018197767436504364	-0.47943616	No
DRAM1	DNA damage regulated autophagy modulator 1 [Source:HGNC Symbol;Acc:HGNC:25645]	7836	-0.022983316332101822	-0.4866942	No
IL6ST	interleukin 6 signal transducer [Source:HGNC Symbol;Acc:HGNC:6021]	8341	-0.04346347972750664	-0.5216705	No
DUSP1	dual specificity phosphatase 1 [Source:HGNC Symbol;Acc:HGNC:3064]	8431	-0.046777404844760895	-0.5273708	No
IRS2	insulin receptor substrate 2 [Source:HGNC Symbol;Acc:HGNC:6126]	8454	-0.04754461348056793	-0.5283418	No
EGR1	early growth response 1 [Source:HGNC Symbol;Acc:HGNC:3238]	8769	-0.0620298758149147	-0.54970706	No
TNIP1	TNFAIP3 interacting protein 1 [Source:HGNC Symbol;Acc:HGNC:16903]	8772	-0.06239296495914459	-0.54908836	No
IFNGR2	interferon gamma receptor 2 [Source:HGNC Symbol;Acc:HGNC:5440]	8866	-0.06561334431171417	-0.5548411	No
IFIH1	interferon induced with helicase C domain 1 [Source:HGNC Symbol;Acc:HGNC:18873]	8897	-0.06688303500413895	-0.55614024	No
CFLAR	CASP8 and FADD like apoptosis regulator [Source:HGNC Symbol;Acc:HGNC:1876]	9224	-0.08187878131866455	-0.57810926	No
NINJ1	ninjurin 1 [Source:HGNC Symbol;Acc:HGNC:7824]	9341	-0.08806993067264557	-0.5852089	No
SERPINB8	serpin family B member 8 [Source:HGNC Symbol;Acc:HGNC:8952]	9378	-0.09038669615983963	-0.5866446	No
SQSTM1	sequestosome 1 [Source:HGNC Symbol;Acc:HGNC:11280]	9383	-0.09061039239168167	-0.5858232	No
LAMB3	laminin subunit beta 3 [Source:HGNC Symbol;Acc:HGNC:6490]	9610	-0.10178093612194061	-0.6005051	No
TUBB2A	tubulin beta 2A class IIa [Source:HGNC Symbol;Acc:HGNC:12412]	9623	-0.10235043615102768	-0.6001044	No
KYNU	kynureninase [Source:HGNC Symbol;Acc:HGNC:6469]	9720	-0.10687381029129028	-0.6055662	No
IL18	interleukin 18 [Source:HGNC Symbol;Acc:HGNC:5986]	10074	-0.1253497302532196	-0.628908	No
NFE2L2	nuclear factor, erythroid 2 like 2 [Source:HGNC Symbol;Acc:HGNC:7782]	10081	-0.1256101131439209	-0.6278014	No
KDM6B	lysine demethylase 6B [Source:HGNC Symbol;Acc:HGNC:29012]	10126	-0.12752607464790344	-0.6293485	No
ICOSLG	inducible T cell costimulator ligand [Source:HGNC Symbol;Acc:HGNC:17087]	10334	-0.13993938267230988	-0.64222735	No
ATF3	activating transcription factor 3 [Source:HGNC Symbol;Acc:HGNC:785]	10380	-0.14217348396778107	-0.64366657	No
CD69	CD69 molecule [Source:HGNC Symbol;Acc:HGNC:1694]	10553	-0.15121161937713623	-0.6539425	No
BIRC2	baculoviral IAP repeat containing 2 [Source:HGNC Symbol;Acc:HGNC:590]	10684	-0.15775740146636963	-0.66118	No
NAMPT	nicotinamide phosphoribosyltransferase [Source:HGNC Symbol;Acc:HGNC:30092]	10739	-0.1608377993106842	-0.66302603	No
B4GALT1	beta-1,4-galactosyltransferase 1 [Source:HGNC Symbol;Acc:HGNC:924]	11008	-0.17677287757396698	-0.6797537	No
TANK	TRAF family member associated NFKB activator [Source:HGNC Symbol;Acc:HGNC:11562]	11218	-0.18921005725860596	-0.69217366	No
STAT5A	signal transducer and activator of transcription 5A [Source:HGNC Symbol;Acc:HGNC:11366]	11221	-0.1896378993988037	-0.6900058	No
SOD2	superoxide dismutase 2 [Source:HGNC Symbol;Acc:HGNC:11180]	11286	-0.1937202513217926	-0.6921559	No
F3	coagulation factor III, tissue factor [Source:HGNC Symbol;Acc:HGNC:3541]	11315	-0.19519111514091492	-0.691752	No
SLC16A6	solute carrier family 16 member 6 [Source:HGNC Symbol;Acc:HGNC:10927]	11318	-0.1952507644891739	-0.68951577	No
CSF1	colony stimulating factor 1 [Source:HGNC Symbol;Acc:HGNC:2432]	11322	-0.195400208234787	-0.6873481	No
KLF9	Kruppel like factor 9 [Source:HGNC Symbol;Acc:HGNC:1123]	11421	-0.20152603089809418	-0.69179845	No
KLF4	Kruppel like factor 4 [Source:HGNC Symbol;Acc:HGNC:6348]	11433	-0.20246802270412445	-0.69010836	No
CXCL3	C-X-C motif chemokine ligand 3 [Source:HGNC Symbol;Acc:HGNC:4604]	11449	-0.20362243056297302	-0.688686	No
OLR1	oxidized low density lipoprotein receptor 1 [Source:HGNC Symbol;Acc:HGNC:8133]	11453	-0.2038951814174652	-0.686415	No
F2RL1	F2R like trypsin receptor 1 [Source:HGNC Symbol;Acc:HGNC:3538]	11471	-0.20506323873996735	-0.685116	No
MCL1	MCL1 apoptosis regulator, BCL2 family member [Source:HGNC Symbol;Acc:HGNC:6943]	11488	-0.2060675323009491	-0.68373436	No
IER2	immediate early response 2 [Source:HGNC Symbol;Acc:HGNC:28871]	11558	-0.21026398241519928	-0.6860353	No
PTGER4	prostaglandin E receptor 4 [Source:HGNC Symbol;Acc:HGNC:9596]	11610	-0.21389073133468628	-0.68702406	No
ZBTB10	zinc finger and BTB domain containing 10 [Source:HGNC Symbol;Acc:HGNC:30953]	11713	-0.22087687253952026	-0.6915205	No
MSC	musculin [Source:HGNC Symbol;Acc:HGNC:7321]	11774	-0.2259688824415207	-0.69299626	No
JAG1	jagged canonical Notch ligand 1 [Source:HGNC Symbol;Acc:HGNC:6188]	11788	-0.22760339081287384	-0.69114107	No
CCRL2	C-C motif chemokine receptor like 2 [Source:HGNC Symbol;Acc:HGNC:1612]	11843	-0.23131117224693298	-0.6921291	No
EIF1	eukaryotic translation initiation factor 1 [Source:HGNC Symbol;Acc:HGNC:3249]	11914	-0.23576556146144867	-0.69418997	No
JUN	Jun proto-oncogene, AP-1 transcription factor subunit [Source:HGNC Symbol;Acc:HGNC:6204]	11946	-0.2384745478630066	-0.6934705	No
FUT4	fucosyltransferase 4 [Source:HGNC Symbol;Acc:HGNC:4015]	11949	-0.23862741887569427	-0.69070613	No
RELA	RELA proto-oncogene, NF-kB subunit [Source:HGNC Symbol;Acc:HGNC:9955]	11963	-0.239813432097435	-0.6887023	No
KLF2	Kruppel like factor 2 [Source:HGNC Symbol;Acc:HGNC:6347]	11967	-0.24013060331344604	-0.6859901	No
MARCKS	myristoylated alanine rich protein kinase C substrate [Source:HGNC Symbol;Acc:HGNC:6759]	12058	-0.24774453043937683	-0.6893141	No
DNAJB4	DnaJ heat shock protein family (Hsp40) member B4 [Source:HGNC Symbol;Acc:HGNC:14886]	12084	-0.2509098947048187	-0.6880205	No
BTG1	BTG anti-proliferation factor 1 [Source:HGNC Symbol;Acc:HGNC:1130]	12147	-0.2562142014503479	-0.6892689	No
PPP1R15A	protein phosphatase 1 regulatory subunit 15A [Source:HGNC Symbol;Acc:HGNC:14375]	12270	-0.2656995356082916	-0.69462866	Yes
EHD1	EH domain containing 1 [Source:HGNC Symbol;Acc:HGNC:3242]	12275	-0.26632028818130493	-0.69166803	Yes
RHOB	ras homolog family member B [Source:HGNC Symbol;Acc:HGNC:668]	12324	-0.27104347944259644	-0.69174963	Yes
EDN1	endothelin 1 [Source:HGNC Symbol;Acc:HGNC:3176]	12328	-0.27126991748809814	-0.68865836	Yes
NFAT5	nuclear factor of activated T cells 5 [Source:HGNC Symbol;Acc:HGNC:7774]	12431	-0.2810507118701935	-0.6924222	Yes
TRIP10	thyroid hormone receptor interactor 10 [Source:HGNC Symbol;Acc:HGNC:12304]	12472	-0.28509557247161865	-0.6917692	Yes
SGK1	serum/glucocorticoid regulated kinase 1 [Source:HGNC Symbol;Acc:HGNC:10810]	12505	-0.28864187002182007	-0.6905093	Yes
MXD1	MAX dimerization protein 1 [Source:HGNC Symbol;Acc:HGNC:6761]	12548	-0.2927508056163788	-0.6899039	Yes
SAT1	spermidine/spermine N1-acetyltransferase 1 [Source:HGNC Symbol;Acc:HGNC:10540]	12586	-0.296107679605484	-0.6889054	Yes
CXCL10	C-X-C motif chemokine ligand 10 [Source:HGNC Symbol;Acc:HGNC:10637]	12611	-0.29836446046829224	-0.6869637	Yes
TNIP2	TNFAIP3 interacting protein 2 [Source:HGNC Symbol;Acc:HGNC:19118]	12693	-0.30827608704566956	-0.6889167	Yes
CDKN1A	cyclin dependent kinase inhibitor 1A [Source:HGNC Symbol;Acc:HGNC:1784]	12716	-0.3112768530845642	-0.6866768	Yes
TNFAIP8	TNF alpha induced protein 8 [Source:HGNC Symbol;Acc:HGNC:17260]	12761	-0.31650808453559875	-0.6859231	Yes
IFIT2	interferon induced protein with tetratricopeptide repeats 2 [Source:HGNC Symbol;Acc:HGNC:5409]	12772	-0.3178870379924774	-0.6827574	Yes
PTPRE	protein tyrosine phosphatase receptor type E [Source:HGNC Symbol;Acc:HGNC:9669]	12838	-0.32703709602355957	-0.68335485	Yes
BCL6	BCL6 transcription repressor [Source:HGNC Symbol;Acc:HGNC:1001]	12852	-0.32931822538375854	-0.6802613	Yes
YRDC	yrdC N6-threonylcarbamoyltransferase domain containing [Source:HGNC Symbol;Acc:HGNC:28905]	12909	-0.3357696235179901	-0.68011844	Yes
EFNA1	ephrin A1 [Source:HGNC Symbol;Acc:HGNC:3221]	12952	-0.3412494957447052	-0.6789226	Yes
IRF1	interferon regulatory factor 1 [Source:HGNC Symbol;Acc:HGNC:6116]	12961	-0.3422068953514099	-0.67531985	Yes
PMEPA1	prostate transmembrane protein, androgen induced 1 [Source:HGNC Symbol;Acc:HGNC:14107]	13002	-0.3482285141944885	-0.67389816	Yes
CLCF1	cardiotrophin like cytokine factor 1 [Source:HGNC Symbol;Acc:HGNC:17412]	13052	-0.3561103343963623	-0.6730145	Yes
BMP2	bone morphogenetic protein 2 [Source:HGNC Symbol;Acc:HGNC:1069]	13066	-0.35837340354919434	-0.6695672	Yes
CCNL1	cyclin L1 [Source:HGNC Symbol;Acc:HGNC:20569]	13128	-0.36617034673690796	-0.6694065	Yes
PHLDA1	pleckstrin homology like domain family A member 1 [Source:HGNC Symbol;Acc:HGNC:8933]	13213	-0.3798180818557739	-0.67069983	Yes
ATP2B1	ATPase plasma membrane Ca2+ transporting 1 [Source:HGNC Symbol;Acc:HGNC:814]	13372	-0.4070216715335846	-0.6768751	Yes
TLR2	toll like receptor 2 [Source:HGNC Symbol;Acc:HGNC:11848]	13420	-0.4175431728363037	-0.67510265	Yes
NFKB1	nuclear factor kappa B subunit 1 [Source:HGNC Symbol;Acc:HGNC:7794]	13448	-0.42434364557266235	-0.67183846	Yes
MAP2K3	mitogen-activated protein kinase kinase 3 [Source:HGNC Symbol;Acc:HGNC:6843]	13467	-0.42703717947006226	-0.6679074	Yes
EGR3	early growth response 3 [Source:HGNC Symbol;Acc:HGNC:3240]	13471	-0.42843595147132874	-0.66290265	Yes
PDLIM5	PDZ and LIM domain 5 [Source:HGNC Symbol;Acc:HGNC:17468]	13524	-0.4405681788921356	-0.66120213	Yes
JUNB	JunB proto-oncogene, AP-1 transcription factor subunit [Source:HGNC Symbol;Acc:HGNC:6205]	13530	-0.44226253032684326	-0.6561699	Yes
PLPP3	phospholipid phosphatase 3 [Source:HGNC Symbol;Acc:HGNC:9229]	13534	-0.4438968002796173	-0.6509769	Yes
IER5	immediate early response 5 [Source:HGNC Symbol;Acc:HGNC:5393]	13535	-0.444219172000885	-0.64556867	Yes
TNFAIP2	TNF alpha induced protein 2 [Source:HGNC Symbol;Acc:HGNC:11895]	13541	-0.4464524984359741	-0.6404854	Yes
LIF	LIF interleukin 6 family cytokine [Source:HGNC Symbol;Acc:HGNC:6596]	13561	-0.4524216949939728	-0.63631576	Yes
FJX1	four-jointed box kinase 1 [Source:HGNC Symbol;Acc:HGNC:17166]	13565	-0.4536954164505005	-0.6310035	Yes
VEGFA	vascular endothelial growth factor A [Source:HGNC Symbol;Acc:HGNC:12680]	13577	-0.4572189450263977	-0.6262119	Yes
PLAUR	plasminogen activator, urokinase receptor [Source:HGNC Symbol;Acc:HGNC:9053]	13578	-0.4574061632156372	-0.6206431	Yes
NFKB2	nuclear factor kappa B subunit 2 [Source:HGNC Symbol;Acc:HGNC:7795]	13592	-0.46122315526008606	-0.6159436	Yes
LDLR	low density lipoprotein receptor [Source:HGNC Symbol;Acc:HGNC:6547]	13611	-0.4658203125	-0.6115404	Yes
ICAM1	intercellular adhesion molecule 1 [Source:HGNC Symbol;Acc:HGNC:5344]	13632	-0.47025251388549805	-0.6072241	Yes
ETS2	ETS proto-oncogene 2, transcription factor [Source:HGNC Symbol;Acc:HGNC:3489]	13634	-0.470376580953598	-0.60156786	Yes
CEBPB	CCAAT enhancer binding protein beta [Source:HGNC Symbol;Acc:HGNC:1834]	13651	-0.4754450023174286	-0.5969066	Yes
ZFP36	ZFP36 ring finger protein [Source:HGNC Symbol;Acc:HGNC:12862]	13683	-0.48651567101478577	-0.59316725	Yes
CD44	CD44 molecule (Indian blood group) [Source:HGNC Symbol;Acc:HGNC:1681]	13710	-0.4961921274662018	-0.58895785	Yes
FOSL2	FOS like 2, AP-1 transcription factor subunit [Source:HGNC Symbol;Acc:HGNC:3798]	13713	-0.49752277135849	-0.5830415	Yes
AREG	amphiregulin [Source:HGNC Symbol;Acc:HGNC:651]	13720	-0.5001552104949951	-0.57737494	Yes
BIRC3	baculoviral IAP repeat containing 3 [Source:HGNC Symbol;Acc:HGNC:591]	13726	-0.5025571584701538	-0.5716086	Yes
TGIF1	TGFB induced factor homeobox 1 [Source:HGNC Symbol;Acc:HGNC:11776]	13739	-0.5060698986053467	-0.5662927	Yes
BCL2A1	BCL2 related protein A1 [Source:HGNC Symbol;Acc:HGNC:991]	13746	-0.507671594619751	-0.5605346	Yes
PLEK	pleckstrin [Source:HGNC Symbol;Acc:HGNC:9070]	13748	-0.5082432627677917	-0.5544173	Yes
SLC2A6	solute carrier family 2 member 6 [Source:HGNC Symbol;Acc:HGNC:11011]	13763	-0.5124137997627258	-0.54916507	Yes
NFKBIA	NFKB inhibitor alpha [Source:HGNC Symbol;Acc:HGNC:7797]	13785	-0.5214102864265442	-0.5442964	Yes
RNF19B	ring finger protein 19B [Source:HGNC Symbol;Acc:HGNC:26886]	13794	-0.5255158543586731	-0.5384619	Yes
ZC3H12A	zinc finger CCCH-type containing 12A [Source:HGNC Symbol;Acc:HGNC:26259]	13802	-0.5282424092292786	-0.5325239	Yes
IER3	immediate early response 3 [Source:HGNC Symbol;Acc:HGNC:5392]	13834	-0.538718581199646	-0.52814895	Yes
TRAF1	TNF receptor associated factor 1 [Source:HGNC Symbol;Acc:HGNC:12031]	13853	-0.545281708240509	-0.52277833	Yes
CXCL6	C-X-C motif chemokine ligand 6 [Source:HGNC Symbol;Acc:HGNC:10643]	13910	-0.5661451816558838	-0.5198307	Yes
PTGS2	prostaglandin-endoperoxide synthase 2 [Source:HGNC Symbol;Acc:HGNC:9605]	13914	-0.5679513216018677	-0.5131273	Yes
GEM	GTP binding protein overexpressed in skeletal muscle [Source:HGNC Symbol;Acc:HGNC:4234]	13921	-0.5723974108695984	-0.50658125	Yes
IL1A	interleukin 1 alpha [Source:HGNC Symbol;Acc:HGNC:5991]	13935	-0.5769185423851013	-0.5004732	Yes
NR4A2	nuclear receptor subfamily 4 group A member 2 [Source:HGNC Symbol;Acc:HGNC:7981]	13937	-0.5782825946807861	-0.49350318	Yes
LITAF	lipopolysaccharide induced TNF factor [Source:HGNC Symbol;Acc:HGNC:16841]	13946	-0.5826593041419983	-0.48697302	Yes
TSC22D1	TSC22 domain family member 1 [Source:HGNC Symbol;Acc:HGNC:16826]	13958	-0.5891187191009521	-0.48057556	Yes
CCL2	C-C motif chemokine ligand 2 [Source:HGNC Symbol;Acc:HGNC:10618]	13969	-0.5941641926765442	-0.47404623	Yes
RELB	RELB proto-oncogene, NF-kB subunit [Source:HGNC Symbol;Acc:HGNC:9956]	13976	-0.5976922512054443	-0.46719214	Yes
DUSP5	dual specificity phosphatase 5 [Source:HGNC Symbol;Acc:HGNC:3071]	13992	-0.606478750705719	-0.4608651	Yes
HBEGF	heparin binding EGF like growth factor [Source:HGNC Symbol;Acc:HGNC:3059]	13999	-0.6109368801116943	-0.4538498	Yes
B4GALT5	beta-1,4-galactosyltransferase 5 [Source:HGNC Symbol;Acc:HGNC:928]	14034	-0.6335725784301758	-0.4485314	Yes
GADD45A	growth arrest and DNA damage inducible alpha [Source:HGNC Symbol;Acc:HGNC:4095]	14037	-0.6344001293182373	-0.4409486	Yes
TNFSF9	TNF superfamily member 9 [Source:HGNC Symbol;Acc:HGNC:11939]	14048	-0.6381242275238037	-0.43388408	Yes
CCL5	C-C motif chemokine ligand 5 [Source:HGNC Symbol;Acc:HGNC:10632]	14066	-0.6491379141807556	-0.42717856	Yes
SDC4	syndecan 4 [Source:HGNC Symbol;Acc:HGNC:10661]	14086	-0.6664958596229553	-0.42040265	Yes
DUSP2	dual specificity phosphatase 2 [Source:HGNC Symbol;Acc:HGNC:3068]	14089	-0.672095000743866	-0.41236094	Yes
NFKBIE	NFKB inhibitor epsilon [Source:HGNC Symbol;Acc:HGNC:7799]	14105	-0.6790180802345276	-0.40515074	Yes
TRIB1	tribbles pseudokinase 1 [Source:HGNC Symbol;Acc:HGNC:16891]	14126	-0.6948017477989197	-0.39810064	Yes
MYC	MYC proto-oncogene, bHLH transcription factor [Source:HGNC Symbol;Acc:HGNC:7553]	14128	-0.6959105134010315	-0.38969854	Yes
BCL3	BCL3 transcription coactivator [Source:HGNC Symbol;Acc:HGNC:998]	14135	-0.7018541097640991	-0.38157633	Yes
GCH1	GTP cyclohydrolase 1 [Source:HGNC Symbol;Acc:HGNC:4193]	14143	-0.7066947817802429	-0.3734656	Yes
SPSB1	splA/ryanodine receptor domain and SOCS box containing 1 [Source:HGNC Symbol;Acc:HGNC:30628]	14148	-0.7098180055618286	-0.36510554	Yes
TNFRSF9	TNF receptor superfamily member 9 [Source:HGNC Symbol;Acc:HGNC:11924]	14149	-0.7112063765525818	-0.35644674	Yes
SERPINE1	serpin family E member 1 [Source:HGNC Symbol;Acc:HGNC:8583]	14160	-0.7225642800331116	-0.34835416	Yes
KLF6	Kruppel like factor 6 [Source:HGNC Symbol;Acc:HGNC:2235]	14163	-0.7250381112098694	-0.3396679	Yes
SPHK1	sphingosine kinase 1 [Source:HGNC Symbol;Acc:HGNC:11240]	14167	-0.7290791273117065	-0.33100286	Yes
PLK2	polo like kinase 2 [Source:HGNC Symbol;Acc:HGNC:19699]	14194	-0.7581550478935242	-0.32360414	Yes
SMAD3	SMAD family member 3 [Source:HGNC Symbol;Acc:HGNC:6769]	14200	-0.7633374929428101	-0.3146629	Yes
REL	REL proto-oncogene, NF-kB subunit [Source:HGNC Symbol;Acc:HGNC:9954]	14208	-0.7705438733100891	-0.30577487	Yes
CD80	CD80 molecule [Source:HGNC Symbol;Acc:HGNC:1700]	14211	-0.7722882032394409	-0.29651332	Yes
TNC	tenascin C [Source:HGNC Symbol;Acc:HGNC:5318]	14225	-0.7830098867416382	-0.2878962	Yes
TNFAIP3	TNF alpha induced protein 3 [Source:HGNC Symbol;Acc:HGNC:11896]	14233	-0.7931040525436401	-0.27873343	Yes
KLF10	Kruppel like factor 10 [Source:HGNC Symbol;Acc:HGNC:11810]	14237	-0.799890398979187	-0.26920632	Yes
PHLDA2	pleckstrin homology like domain family A member 2 [Source:HGNC Symbol;Acc:HGNC:12385]	14240	-0.8033348321914673	-0.25956678	Yes
MAFF	MAF bZIP transcription factor F [Source:HGNC Symbol;Acc:HGNC:6780]	14245	-0.8120222091674805	-0.24996239	Yes
TIPARP	TCDD inducible poly(ADP-ribose) polymerase [Source:HGNC Symbol;Acc:HGNC:23696]	14256	-0.8349778652191162	-0.24050121	Yes
PTX3	pentraxin 3 [Source:HGNC Symbol;Acc:HGNC:9692]	14257	-0.8361814022064209	-0.23032089	Yes
GPR183	G protein-coupled receptor 183 [Source:HGNC Symbol;Acc:HGNC:3128]	14264	-0.8416325449943542	-0.2204969	Yes
NFIL3	nuclear factor, interleukin 3 regulated [Source:HGNC Symbol;Acc:HGNC:7787]	14266	-0.8426856994628906	-0.21030784	Yes
IL7R	interleukin 7 receptor [Source:HGNC Symbol;Acc:HGNC:6024]	14298	-0.8981896638870239	-0.20155644	Yes
PFKFB3	6-phosphofructo-2-kinase/fructose-2,6-biphosphatase 3 [Source:HGNC Symbol;Acc:HGNC:8874]	14305	-0.9069165587425232	-0.19093764	Yes
NR4A3	nuclear receptor subfamily 4 group A member 3 [Source:HGNC Symbol;Acc:HGNC:7982]	14309	-0.9121828675270081	-0.18004335	Yes
CEBPD	CCAAT enhancer binding protein delta [Source:HGNC Symbol;Acc:HGNC:1835]	14317	-0.9551607370376587	-0.16890763	Yes
MAP3K8	mitogen-activated protein kinase kinase kinase 8 [Source:HGNC Symbol;Acc:HGNC:6860]	14329	-0.9955785870552063	-0.15756162	Yes
FOSL1	FOS like 1, AP-1 transcription factor subunit [Source:HGNC Symbol;Acc:HGNC:13718]	14331	-1.005733609199524	-0.14538749	Yes
SOCS3	suppressor of cytokine signaling 3 [Source:HGNC Symbol;Acc:HGNC:19391]	14332	-1.0086581707000732	-0.1331073	Yes
CXCL2	C-X-C motif chemokine ligand 2 [Source:HGNC Symbol;Acc:HGNC:4603]	14339	-1.027318000793457	-0.121022634	Yes
IL1B	interleukin 1 beta [Source:HGNC Symbol;Acc:HGNC:5992]	14340	-1.027735710144043	-0.10851019	Yes
PDE4B	phosphodiesterase 4B [Source:HGNC Symbol;Acc:HGNC:8781]	14344	-1.0402977466583252	-0.09605615	Yes
GFPT2	glutamine-fructose-6-phosphate transaminase 2 [Source:HGNC Symbol;Acc:HGNC:4242]	14347	-1.0464311838150024	-0.083456986	Yes
RCAN1	regulator of calcineurin 1 [Source:HGNC Symbol;Acc:HGNC:3040]	14352	-1.0695451498031616	-0.070717305	Yes
GADD45B	growth arrest and DNA damage inducible beta [Source:HGNC Symbol;Acc:HGNC:4096]	14360	-1.1355299949645996	-0.057385623	Yes
BHLHE40	basic helix-loop-helix family member e40 [Source:HGNC Symbol;Acc:HGNC:1046]	14364	-1.1675364971160889	-0.04338248	Yes
TNFAIP6	TNF alpha induced protein 6 [Source:HGNC Symbol;Acc:HGNC:11898]	14367	-1.180921196937561	-0.029145932	Yes
IL6	interleukin 6 [Source:HGNC Symbol;Acc:HGNC:6018]	14370	-1.2097585201263428	-0.014558297	Yes
CD83	CD83 molecule [Source:HGNC Symbol;Acc:HGNC:1703]	14376	-1.2768305540084839	6.345834E-4	Yes
